# YAP/TAZ enhance P-body formation to promote tumorigenesis

**DOI:** 10.1101/2023.06.02.542626

**Authors:** Xia Shen, Xiang Peng, Yuegui Guo, Zhujiang Dai, Long Cui, Wei Yu, Yun Liu, Chen-Ying Liu

**Author notes:** Correspondence and requests for materials should be addressed to Yun Liu or Chen-Ying Liu. These authors contribute equally (Xia Shen, Xiang Peng, Yuegui Guo).

## Abstract

The role of Processing bodies (P-bodies) in tumorigenesis and tumor progression is not well understood. Here, we showed that the oncogenes YAP/TAZ promote P-body formation in a series of cancer cell lines. Mechanistically, both transcriptional activation of the P-body-related genes SAMD4A, AJUBA, and WTIP and transcriptional suppression of the tumor suppressor gene PNRC1 are involved in enhancing the effects of YAP/TAZ on P-body formation in CRC cells. By reexpression of PNRC1 or knockdown of P-body core genes (DDX6, DCP1A, and LSM14A), we determined that disruption of P-bodies attenuates cell proliferation, cell migration and tumor growth induced by overexpression of YAP^5SA^ in CRC. Analysis of a pancancer CRISPR screen database (DepMap) revealed codependencies between YAP/TEAD and the P-body core genes and correlations between the mRNA levels of SAMD4A, AJUBA, WTIP, PNRC1 and YAP target genes. Our study suggests that the P-body is a new downstream effector of YAP/TAZ, which implies that reexpression of PNRC1 or disruption of P-bodies is a potential therapeutic strategy for tumors with active YAP.
