## Appendix Table S2. Top 100 correlation for EDC4 in CRISPR (DepMap 22Q1 Public+Score, Chronos) for "YAP/TAZ enhance P-body formation to promote tumorigenesis"

### Sheet: Sheet1
Gene/Compound	Dataset	Correlation
DCP2	CRISPR (DepMap 22Q1 Public+Score, Chronos)	0.349
DDX6	CRISPR (DepMap 22Q1 Public+Score, Chronos)	0.344
XRN1	CRISPR (DepMap 22Q1 Public+Score, Chronos)	0.32
EIF4ENIF1	CRISPR (DepMap 22Q1 Public+Score, Chronos)	0.248
EDC3	CRISPR (DepMap 22Q1 Public+Score, Chronos)	0.239
CNOT9	CRISPR (DepMap 22Q1 Public+Score, Chronos)	0.233
CYCS	CRISPR (DepMap 22Q1 Public+Score, Chronos)	-0.214
GADD45GIP1	CRISPR (DepMap 22Q1 Public+Score, Chronos)	-0.214
HSD11B2	CRISPR (DepMap 22Q1 Public+Score, Chronos)	0.213
SLC6A2	CRISPR (DepMap 22Q1 Public+Score, Chronos)	0.208
PNRC2	CRISPR (DepMap 22Q1 Public+Score, Chronos)	0.207
CA7	CRISPR (DepMap 22Q1 Public+Score, Chronos)	0.205
ARHGEF7	CRISPR (DepMap 22Q1 Public+Score, Chronos)	0.204
YAP1	CRISPR (DepMap 22Q1 Public+Score, Chronos)	0.203
COX16	CRISPR (DepMap 22Q1 Public+Score, Chronos)	-0.202
EP300	CRISPR (DepMap 22Q1 Public+Score, Chronos)	-0.199
CCNT1	CRISPR (DepMap 22Q1 Public+Score, Chronos)	-0.198
CES3	CRISPR (DepMap 22Q1 Public+Score, Chronos)	0.198
WWP2	CRISPR (DepMap 22Q1 Public+Score, Chronos)	0.196
MARK2	CRISPR (DepMap 22Q1 Public+Score, Chronos)	0.196
PAPOLA	CRISPR (DepMap 22Q1 Public+Score, Chronos)	-0.194
MRPL15	CRISPR (DepMap 22Q1 Public+Score, Chronos)	-0.192
CENPT	CRISPR (DepMap 22Q1 Public+Score, Chronos)	0.19
IRX6	CRISPR (DepMap 22Q1 Public+Score, Chronos)	0.19
WDR26	CRISPR (DepMap 22Q1 Public+Score, Chronos)	0.188
CBLN1	CRISPR (DepMap 22Q1 Public+Score, Chronos)	0.188
DYRK1A	CRISPR (DepMap 22Q1 Public+Score, Chronos)	-0.187
COA6	CRISPR (DepMap 22Q1 Public+Score, Chronos)	-0.186
TLN1	CRISPR (DepMap 22Q1 Public+Score, Chronos)	0.186
DDX19B	CRISPR (DepMap 22Q1 Public+Score, Chronos)	0.185
RANBP10	CRISPR (DepMap 22Q1 Public+Score, Chronos)	0.185
KCNG4	CRISPR (DepMap 22Q1 Public+Score, Chronos)	0.184
IRF9	CRISPR (DepMap 22Q1 Public+Score, Chronos)	-0.184
TPR	CRISPR (DepMap 22Q1 Public+Score, Chronos)	0.182
MRPL20	CRISPR (DepMap 22Q1 Public+Score, Chronos)	-0.182
CAPN5	CRISPR (DepMap 22Q1 Public+Score, Chronos)	0.181
FAM122A	CRISPR (DepMap 22Q1 Public+Score, Chronos)	0.18
SUPT7L	CRISPR (DepMap 22Q1 Public+Score, Chronos)	-0.18
ACLY	CRISPR (DepMap 22Q1 Public+Score, Chronos)	-0.179
ZGRF1	CRISPR (DepMap 22Q1 Public+Score, Chronos)	0.179
NFYB	CRISPR (DepMap 22Q1 Public+Score, Chronos)	0.178
NLRC5	CRISPR (DepMap 22Q1 Public+Score, Chronos)	0.178
MRPL47	CRISPR (DepMap 22Q1 Public+Score, Chronos)	-0.178
CIAPIN1	CRISPR (DepMap 22Q1 Public+Score, Chronos)	0.178
DARS2	CRISPR (DepMap 22Q1 Public+Score, Chronos)	-0.178
ZNF318	CRISPR (DepMap 22Q1 Public+Score, Chronos)	0.178
SDHB	CRISPR (DepMap 22Q1 Public+Score, Chronos)	-0.177
ATP5ME	CRISPR (DepMap 22Q1 Public+Score, Chronos)	-0.177
UBE2H	CRISPR (DepMap 22Q1 Public+Score, Chronos)	0.176
MRPL46	CRISPR (DepMap 22Q1 Public+Score, Chronos)	-0.176
ANKRD11	CRISPR (DepMap 22Q1 Public+Score, Chronos)	0.175
PCNX3	CRISPR (DepMap 22Q1 Public+Score, Chronos)	0.175
CYC1	CRISPR (DepMap 22Q1 Public+Score, Chronos)	-0.175
NDUFB2	CRISPR (DepMap 22Q1 Public+Score, Chronos)	-0.174
RPUSD4	CRISPR (DepMap 22Q1 Public+Score, Chronos)	-0.174
MRPL16	CRISPR (DepMap 22Q1 Public+Score, Chronos)	-0.174
DDA1	CRISPR (DepMap 22Q1 Public+Score, Chronos)	0.174
COX6C	CRISPR (DepMap 22Q1 Public+Score, Chronos)	-0.173
RSU1	CRISPR (DepMap 22Q1 Public+Score, Chronos)	0.173
PPP1CA	CRISPR (DepMap 22Q1 Public+Score, Chronos)	0.172
COX6B1	CRISPR (DepMap 22Q1 Public+Score, Chronos)	-0.172
MRPL13	CRISPR (DepMap 22Q1 Public+Score, Chronos)	-0.171
LMNB1	CRISPR (DepMap 22Q1 Public+Score, Chronos)	0.17
CNOT2	CRISPR (DepMap 22Q1 Public+Score, Chronos)	0.17
MRPL3	CRISPR (DepMap 22Q1 Public+Score, Chronos)	-0.168
PATL1	CRISPR (DepMap 22Q1 Public+Score, Chronos)	0.167
FGFR1OP2	CRISPR (DepMap 22Q1 Public+Score, Chronos)	0.166
GGNBP2	CRISPR (DepMap 22Q1 Public+Score, Chronos)	0.166
ITGB1	CRISPR (DepMap 22Q1 Public+Score, Chronos)	0.166
LARS2	CRISPR (DepMap 22Q1 Public+Score, Chronos)	-0.165
CNOT6L	CRISPR (DepMap 22Q1 Public+Score, Chronos)	0.165
UQCRC1	CRISPR (DepMap 22Q1 Public+Score, Chronos)	-0.165
GFM1	CRISPR (DepMap 22Q1 Public+Score, Chronos)	-0.165
MTFMT	CRISPR (DepMap 22Q1 Public+Score, Chronos)	-0.164
MRPS31	CRISPR (DepMap 22Q1 Public+Score, Chronos)	-0.164
GTPBP8	CRISPR (DepMap 22Q1 Public+Score, Chronos)	-0.164
MRPS24	CRISPR (DepMap 22Q1 Public+Score, Chronos)	-0.164
MED13	CRISPR (DepMap 22Q1 Public+Score, Chronos)	-0.163
MDM2	CRISPR (DepMap 22Q1 Public+Score, Chronos)	-0.163
NDUFB9	CRISPR (DepMap 22Q1 Public+Score, Chronos)	-0.162
AMFR	CRISPR (DepMap 22Q1 Public+Score, Chronos)	0.162
MRPL41	CRISPR (DepMap 22Q1 Public+Score, Chronos)	-0.162
CNOT6	CRISPR (DepMap 22Q1 Public+Score, Chronos)	0.162
COX11	CRISPR (DepMap 22Q1 Public+Score, Chronos)	-0.162
SUZ12	CRISPR (DepMap 22Q1 Public+Score, Chronos)	-0.161
MLLT1	CRISPR (DepMap 22Q1 Public+Score, Chronos)	-0.161
RPIA	CRISPR (DepMap 22Q1 Public+Score, Chronos)	-0.161
EBF1	CRISPR (DepMap 22Q1 Public+Score, Chronos)	-0.161
MTERF3	CRISPR (DepMap 22Q1 Public+Score, Chronos)	-0.16
MRPL39	CRISPR (DepMap 22Q1 Public+Score, Chronos)	-0.16
RBM42	CRISPR (DepMap 22Q1 Public+Score, Chronos)	0.16
HCCS	CRISPR (DepMap 22Q1 Public+Score, Chronos)	-0.16
MRPL55	CRISPR (DepMap 22Q1 Public+Score, Chronos)	-0.16
MTG2	CRISPR (DepMap 22Q1 Public+Score, Chronos)	-0.16
HSF4	CRISPR (DepMap 22Q1 Public+Score, Chronos)	0.16
NDUFC1	CRISPR (DepMap 22Q1 Public+Score, Chronos)	-0.159
COA3	CRISPR (DepMap 22Q1 Public+Score, Chronos)	-0.159
TNRC18	CRISPR (DepMap 22Q1 Public+Score, Chronos)	0.158
MRPS14	CRISPR (DepMap 22Q1 Public+Score, Chronos)	-0.158
PRMT7	CRISPR (DepMap 22Q1 Public+Score, Chronos)	0.156
