## Appendix Table S3. siRNA, shRNA and primers used in this study for "YAP/TAZ enhance P-body formation to promote tumorigenesis"

### Sheet: siRNA  shRNA
siNC	UUCUCCGAACGUGUCACGUTT
siCHD4	GCGGGAGUUCAGTACCAAUAA
siRBBP4	GCCUUUCUUUCAAUCCUUAUA
siPNRC1	CGACCCUCUUCCUCCCUCAUU
siAJUBA	GCUCCUUAUCUGUCUGAGAAU
siSAMD4A-1	CCCACCACAAUCAAUACGAUU
siSAMD4A-2	GCAACAGGAAUCCAAGGAUAA
siYAP-1	GACAUCUUCUGGUCAGAGA
siYAP-2	CUGGUCAGAGAUACUUCUU
siTAZ-1	ACGUUGACUUAGGAACUUU
siTAZ-2	AGGUACUUCCUCAAUCACA
LSM14A sh1F	CCGGGCCGATGAAGAAGATCCACTTCTCGAGAAGTGGATCTTCTTCATCGGCTTTTTTG
LSM14A sh1R	AATTCAAAAAGCCGATGAAGAAGATCCACTTCTCGAGTAAAAGTGGATCTTCTTCATCGGCT
LSM14A sh2F	CCGGCCTTTACACAGGATACAAGATCTCGAGATCTTGTATCCTGTGTAAAGGTTTTTG
LSM14A sh2R	AATTCAAAAACCTTTACACAGGATACAAGATCTCGAGATCTTGTATCCTGTGTAAAGG
DCP1A sh1-F	CCGGCCTCGGAATAGCACCATGATACTCGAGTATCATGGTGCTATTCCGAGGTTTTTG
DCP1A sh1-R	AATTCAAAAACCTCGGAATAGCACCATGATACTCGAGTATCATGGTGCTATTCCGAGG
DCP1A sh2-F	CCGGGGGATTCTTGAATCGAAATTACTCGAGTAATTTCGATTCAAGAATCCCTTTTTG
DCP1A sh2-R	AATTCAAAAAGGGATTCTTGAATCGAAATTACTCGAGTAATTTCGATTCAAGAATCCC
DCP1A sh3F	CCGGCCATTGTGAATCGACTAAATACTCGAGTATTTAGTCGATTCACAATGGTTTTTG
DCP1A sh3R	AATTCAAAAACCATTGTGAATCGACTAAATACTCGAGTATTTAGTCGATTCACAATGG
DCP1A sh4F	CCGGGGGATTCTTGAATCGAAATTACTCGAGTAATTTCGATTCAAGAATCCCTTTTTG
DCP1A sh4R	AATTCAAAAAGGGATTCTTGAATCGAAATTACTCGAGTAATTTCGATTCAAGAATCCC
DDX6 sh1-F	CCGGCTGATCTGTTTACCCGAGGTACTCGAGTACCTCGGGTAAACAGATCAGTTTTTG
DDX6 sh1-R	AATTCAAAAACTGATCTGTTTACCCGAGGTACTCGAGTACCTCGGGTAAACAGATCAG
DDX6 sh2-F	CCGGAGAAACCCTATGAGATTAACTCGAGTTAATCTCATAGGGTTTCTTTTTTG
DDX6 sh2-R	AATTCAAAAA AGAAACCCTATGAGATTAA CTCGAGTTAATCTCATAGGGTTTCT
DDX6 sh3-F	CCGGCTGATCTGTTTACCCGAGGTACTCGAGTACCTCGGGTAAACAGATCAGTTTTTG
DDX6 sh3-R	AATTCAAAAACTGATCTGTTTACCCGAGGTACTCGAGACCTCGGGTAAACAGATCAG
YAP sh1-F	CCGGGACATCTTCTGGTCAGAGACTCGAG TCTCTGACCAGAAGATGTC TTTTTG
YAP sh1-R	AATTCAAAAAGACATCTTCTGGTCAGAGACTCGAGTCTCTGACCAGAAGATGTC
YAP sh2-F	CCGG CTGGTCAGAGATACTTCTTCTCGAGAAGAAGTATCTCTGACCAGTTTTTG
YAP sh2-R	AATTCAAAAACTGGTCAGAGATACTTCTTCTCGAGAAGAAGTATCTCTGACCAG
TAZ sh1-F	CCGGACGTTGACTTAGGAACTTTCTCGAGAAAGTTCCTAAGTCAACGTTTTTTG
TAZ sh1-R	AATTCAAAAAACGTTGACTTAGGAACTTTCTCGAGAAAGTTCCTAAGTCAACGT
TAZ sh2-F	CCGGAGGTACTTCCTCAATCACACTCGAGTGTGATTGAGGAAGTACCTTTTTTG
TAZ sh2-R	AATTCAAAAAAGGTACTTCCTCAATCACACTCGAGTGTGATTGAGGAAGTACCT
AJUBA sh1-F	CCGGACCTGTATCAAGTGCAACAAA CTCGAG TTTGTTGCACTTGATACAGGTTTTTTG
AJUBA sh1-R	AATTCAAAAAACCTGTATCAAGTGCAACAAACTCGAG TTTGTTGCACTTGATACAGGT
AJUBA sh2-F	CCGGGCTCCTTATCTGTCTGAGAATCTCGAGATTCTCAGACAGATAAGGAGCTTTTTG
AJUBA sh2-R	AATTCAAAAAGCTCCTTATCTGTCTGAGAATCTCGAG ATTCTCAGACAGATAAGGAGC
SAMD4A sh1-F	CCGGGCAACAGGAATCCAAGGATAACTCGAGTTATCCTTGGATTCCTGTTGCTTTTTG
SAMD4A sh1-R	AATTCAAAAAGCAACAGGAATCCAAGGATAACTCGAGTTATCCTTGGATTCCTGTTGC
SAMD4A sh2-F	CCGGCCCACCACAATCAATACGATTCTCGAGAATCGTATTGATTGTGGTGGGTTTTTG
SAMD4A sh2-R	AATTCAAAAACCCACCACAATCAATACGATTCTCGAGAATCGTATTGATTGTGGTGGG
TEAD1/3/4 sh-F	CCGGTGATCAACTTCATCCACAACTCGAGTTGTGGATGAAGTTGATCATTTTTG
TEAD1/3/4 sh-R	AATTCAAAAATGATCAACTTCATCCACAACTCGAGTTGTGGATGAAGTTGATCA

### Sheet: qPCR primer
gene	Forward Prime	Reverse Prime
ACTIN	GACCTGTACGCCAACACAG	CTCAGGAGGAGCAATGATC
YAP	CCTTCTTCAAGCCGCCGGAG	CAGTGTCCCAGGAGAAACAGC
TAZ	GGCTGGGAGATGACCTTCAC	CTGAGTGGGGTGGTTCTGCT
CTGF	AGGAGTGGGTGTGTGACGA	CCAGGCAGTTGGCTCTAATC
PNRC1	CCCCCTCAGGAAAGAGGTTTT	ACAAGTGTATACCATGAACAAGCTG
AJUBA	AGAGGCCAGGGAGGACTACT	GAGCAGCAAACAAAGCACTG
SAMD4A	CAGAAGCTCTTTCGGTCTTTCC	AAGCCTCGATTTCTTTGCTGT
NOCT	TCTCGCCAAGACACTGAACAG	GGCCCTGCATTCCTCAAGAAG
WTIP	TGTGGGCTTGGCATCTACG	TGCTGGAACCCGGAGTACAG
DDX6	GGCTGGGAAAAGCCATCT	ACCTGATCTTCCAATACG
DCP1A	CACCCCGGTGCTAATCACTC	GCTCAACGGGATTGTGTAGGTT
LSM14A	CAGTCCGAGTTCCTTAGTTGGG	AAGGCAGAACCAACCGCACTAC
CHD4	GGAGCCTAAATCATCTGCTCAG	GTGAGGGTTCGATAATCCTCCT
RBBP4	GTAGAGAGCTCTTCAGCAAGAC	AGGAACAGCTGGAGGAAATG
mPnrc1	CCAATCGTCGCGCAGGAGGAG	TATACCATGCACAAGCTGGCTGT
mWtip	GCCTGTATCACACCGACTGCTT	AGGAAGTCCTCCTGGCAGTACA
mSamd4	TGCGCTCTTCTCGCAGATGACT	CCCTTTCCAAAGACTTCAGGAGG
mAjuba	CACCTGTATCAAGTGCAACAAAGG	GACGCTGTAGAAAGCCTTGCAC
mNoct	CATTCGCGTCATGCAGTGGAAC	CACTTCCTGGAGGCACAGTATG
mGapdh	TTCACCACCATGGAGAAGGC	GGCATGGACTGTGGTCATGA

### Sheet: ChIP qPCR primer
gene	Forward Prime	Reverse Prime
GAPDH	CGCCCCCGGTTTCTATAAAT	CCTGGCGACGCAAAAGAAG
PNRC1-promoter	GATTCTTCCCAAAAGAGCTCGC	TGTTATCGGAAGCTCCGCCC
PNRC1-intron	GATTGGCTCCCAGGAGTCGG	CTCGCCTCCTTCATGGGC
AJUBA	AACAAAGTCACGGTGCTAGC	TAACTGCCCTGGATGTGGAG
SAMD4A	TCCCTAGCCTTTCCATTCCT	GAGAGGAATGTGCTGGCATG
NOCT	CCACACCCTCTATCCACAGG	CCCTGTGTTGTGGAATTGCA
WTIP	CCCCACATTCCAGAGGCC	GGCGGAGGAATGTAAGCTCC
CTGF	GCCAATGAGCTGAATGGAGT	CAATCCGGTGTGAGTTGATG

### Sheet: PNRC1 reporter
pGL3-PNRC1-promoter-F	AACATTTCTC TATCGATAGGTACCATACATCGAGGGGCTAATTC
pGL3-PNRC1-promoter-R	TACCGGAATGCCAAGCTTGCAAGGCGGCCACCCAGG
pGL3-PNRC1-intron-F	AACATTTCTC TATCGATAGGTACCGTGAGGCCGCCAGGGGGC
pGL3-PNRC1-intron-R	TACCGGAATGCCAAGCTTCGCGTCCCACCGGGCA
promoter mutation F	CCCATCAACAAACTCCGCCGAAAAAAAAAAAAACCACCACTCCCTAGCCCGG
promoter mutation R	CCGGGCTAGGGAGTGGTGGTTTTTTTTTTTTTCGGCGGAGTTTGTTGATGGG
intron mutation F	GGGGGAAGAAGGGGGAAGGGAAAAAAAAAACTGGCGCTTCTGATTGGCTC
intron mutation R	GAGCCAATCAGAAGCGCCAGTTTTTTTTTTCCCTTCCCCCTTCTTCCCCC
